# The fat body cortical actin network regulates *Drosophila* inter-organ nutrient trafficking, signaling, and adipose cell size

**DOI:** 10.1101/2022.06.15.496320

**Authors:** Rupali Ugrankar-Banerjee, Son Tran, Jade Bowerman, Anastasiia Kovalenko, Blessy Paul, W. Mike Henne

## Abstract

Defective nutrient storage and adipocyte enlargement (hypertrophy) are emerging features of metabolic syndrome and type 2 diabetes. Within adipose tissues, how the cytoskeletal network contributes to adipose cell size, nutrient uptake, fat storage, and signaling remain poorly understood. Utilizing the *Drosophila* larval fat body (FB) as a model adipose tissue, we show that a specific actin isoform—Act5C—forms the cortical actin network necessary to expand adipocyte cell size for biomass storage in development. Additionally, we uncover a non-canonical role for the cortical actin cytoskeleton in inter-organ lipid trafficking. We find Act5C localizes to the FB cell surface and cell-cell boundaries, where it intimately contacts peripheral LDs (pLDs), forming a cortical actin network for cell architectural support. FB-specific loss of Act5C perturbs FB triglyceride (TG) storage and LD morphology, resulting in developmentally delayed larvae that fail to develop into flies. Utilizing temporal RNAi-depletion approaches, we reveal that Act5C is indispensable post-embryogenesis during larval feeding as FB cells expand and store fat. Act5C-deficient FBs fail to grow, leading to lipodystrophic larvae unable to accrue sufficient biomass for complete metamorphosis. In line with this, Act5C-deficient larvae display blunted insulin signaling and reduced feeding. Mechanistically, we also show this diminished signaling correlates with decreased lipophorin (Lpp) lipoprotein-mediated lipid trafficking, and find Act5C is required for Lpp secretion from the FB for lipid transport. Collectively, we propose that the Act5C-dependent cortical actin network of *Drosophila* adipose tissue is required for adipose tissue size-expansion and organismal energy homeostasis in development, and plays an essential role in inter-organ nutrient transport and signaling.
