## Supplemental Table S1 for "The fat body cortical actin network regulates *Drosophila* inter-organ nutrient trafficking, signaling, and adipose cell size"

### Sheet: Sheet1
	Drosophila Stocks used in this Study:
	Genotype	Reagent type	Source
	Dcg-Gal4	Fat body driver	Jonathan Graff (UTSW)
	Dcg-Ga4;tub-Gal80ts	Temperature-sensitive FB driver	Jonathan Graff (UTSW)
	Cg-Gal4;UAS-Dcr2	Fat body driver with Dicer	Steve Jean (Université de Sherbrooke)
	Lpp-Gal4	Fat body driver	Bloomington stock# 84317
	Lsp2-Gal4	Fat body driver	Bloomington stock# 6357
	UAS-Act5CRNAi	RNAi	Bloomington stock# 42651
	UAS-Act5CRNAi	RNAi	Vienna stock# 7139
	UAS-Act5CRNAi	RNAi	Vienna stock# 101438
	UAS-Act42ARNAi	RNAi	Bloomington stock# 50625
	UAS-Act57BRNAi	RNAi	Bloomington stock# 31551
	UAS-Act79BRNAi	RNAi	Bloomington stock# 36857
	UAS-Act87ERNAi	RNAi	Bloomington stock# 42652
	UAS-Act88FRNAi	RNAi	Bloomington stock# 60347
	UAS-beta-SpecRNAi	RNAi	Bloomington stock# 42802
	UAS-TwfRNAi	RNAi	Bloomington stock# 57375
	UAS-Tango1RNAi	RNAi	Bloomington stock# 77171
	UAS-Sar1RNAi	RNAi	Bloomington stock# 32364
	UAS-ApoLppRNAi	RNAi	Bloomington stock# 28946
	UAS-mCD8::GFP	PM marker	Bloomington stock# 32185
	UAS-mCD8.mCherry	PM marker	Bloomington stock# 27392
	UAS-Act5C-GFP	Overexpression, marker	Bloomington stock# 9257
	UAS-Act5C-RFP	Overexpression, marker	Bloomington stock# 24779
	UAS-Act42A-GFP	Overexpression, marker	Bloomington stock# 9251
	UAS-Act57B-GFP	Overexpression, marker	Bloomington stock# 9256
	UAS-Act79B-GFP	Overexpression, marker	Bloomington stock# 9248
	UAS-Act87E-GFP	Overexpression, marker	Bloomington stock# 9250
	UAS-Act88F-GFP	Overexpression, marker	Bloomington stock# 9254
	UAS-GFP	GFP marker	Bloomington stock# 5430
	P{w[+mC]=tGPH}4	PIP3 marker	Bloomington stock# 8164
	UAS-dGrasp65-GFP	Golgi marker	Bloomington stock# 8508
	UAS-Glycogenin-YFP	Glycogen biomarker	Michael Welte (University of Rochester)
	UAS-hGlut4-GFP	Glut4 marker	BestGene
	P{lacW}Act5CG0025 P{neoFRT}19A/FM7c	FRT-lethal	Kyoto stock# 111764
	P{Ubi-mRFP.nls}1, w*, P{hsFLP}12 P{neoFRT}19A	Line carrying marker, hs-FLP, FRT sites	Bloomington stock# 31418
