## Supplemental Table S2 for "The fat body cortical actin network regulates *Drosophila* inter-organ nutrient trafficking, signaling, and adipose cell size"

### Sheet: Sheet1
	Drosophila line	Viable Larvae​?	Viable Pupae?​	Viable Adult Flies​?	Notes from developmental observations in experiments		​	​	​	​	​	​	​	​	​
	Dcg-Gal4 Ctrl​	Yes​	Yes​	Yes​	at 25C, pupariation ~6 days, adult eclosion ~10 days ​	​	​	​	​
	Dcg>Act5CRNAi (Bloomington)​	Yes​	<10%​	No​	at 25C, developmentally delayed, few pupariate between 14-21 days, pupae become necrotic​
	Dcg>BSpecRNAi ​	Yes​	Yes​	Yes​	at 25C, development not significantly different from control ​	​	​	​
	Dcg>TwfRNAi​	Yes​	Yes​	Yes​	at 25C, developmentally delayed by ~1 day​	​	​	​	​	​
	Dcg>TangoRNAi​	Yes​	Yes​	No​	at 25C, deveopmentally delayed, signs of L3 arrest, pupariate between 14-21 days, pupae become necrotic​
	Dcg>ApoLppRNAi	Yes​	No	No​	at 25C, developmental delay as L3 larvae; they do not generally pupate	​	​	​	​	​	​	​	​	​	​
	Cg-Gal4; Dcr2 Ctrl​	Yes​	Yes​	Yes​	at 29C, development slightly accelerated, adult eclosion ~9 days​	​	​	​
	Cg>Act5CRNAi_VDRC#7139​	Yes​	Yes​	No​	at 29C, no significant delay but pupae become necrotic ​	​	​	​	​
	Cg>Act5CRNAi_VDRC#101438​	Yes​	Yes​	Yes​	at 29C, no significant delay; mild/moderate LD morphology defect​ (milder KD efficiency)	​	​	​	​	​	​	​
