## Supplemental Table S3 for "The fat body cortical actin network regulates *Drosophila* inter-organ nutrient trafficking, signaling, and adipose cell size"

### Sheet: Sheet1
		Oligo sequences
	rp49 f	CGGATCGATATGCTAAGCTGT
	rp49 r	GCGCTTGTTCGATCCGTA
	ACC f	GGCTATGCTGCGCTTAACA
	ACC r	GCCTCTGTTTTGTGGGTGAC
	FASN f	CTCCACCATCGAGGAGTTCA
	FASN r	CTTGAGCTTGCCAATCCTGT
	GPAT4 f	CATGCTGACACGCACCAATAG
	GPAT4 r	GACGTAGCGGATGAAGAAGCC
	Desat1 f	TTCTGAACGTAACCTGGCTG
	Desat1 r	GGGAAGACGTGATGGTAGTTATG
	mdy f	GCATTCGCATCAATCCACTG
	mdy r	TCAAACATGGCTAGACCCTTC
	bmm f	CGAAGATCACCCCAATCCCC
	bmm r	AAGAAGTCTGATTCGACGCCA
	CPT1 f	GCAAGTGCAAATTGAGGAAA
	CPT1 r	AAGTGCTCCTCACCTTCCAC
	Act5C_1 f	GATCGGGATGGTCTTGATTC				DOI:10.1371/journal.pone.0166885
	Act5C_1 r	GTGGTTCCGCTCTTTTCATC
	Act5C_2 f	AATAAAACACACCAAATCTTACAAA				https://doi.org/10.1016/j.cub.2021.04.052
	Act5C_2 r	ACCATCACACCCTGGTGAC
	Act5C_3 f	CAGTCATTCCTTTCAAACCG				DOI 10.3389/fmolb.2022.963635
	Act5C_3 r	AACCAGAGCAGCAACTTC
	tobi f	TGATGTCTTCGCCCAAAAGG
	tobi r	CCATGCCACCTATACACCTTAC
	ImpL2 f	CCTCATTAAGTACGGGATAC
	ImpL2 r	CTTCTGATCTCCGAGATCAAG
